# Transcriptional heterogeneity in human diabetic foot wounds

**DOI:** 10.1101/2023.02.16.528839

**Authors:** Teresa Sandoval-Schaefer, Quan Phan, Biraja C. Dash, Alexandre J. Prassinos, Kaiti Duan, Michael I. Gazes, Steven D. Vyce, Ryan Driskell, Henry C. Hsia, Valerie Horsley

## Abstract

Wound repair requires the coordination of multiple cell types including immune cells and tissue resident cells to coordinate healing and return of tissue function. Diabetic foot ulceration is a type of chronic wound that impacts over 4 million patients in the US and over 7 million worldwide (Edmonds et al., 2021). Yet, the cellular and molecular mechanisms that go awry in these wounds are not fully understood. Here, by profiling chronic foot ulcers from non-diabetic (NDFUs) and diabetic (DFUs) patients using single-cell RNA sequencing, we find that DFUs display transcription changes that implicate reduced keratinocyte differentiation, altered fibroblast function and lineages, and defects in macrophage metabolism, inflammation, and ECM production compared to NDFUs. Furthermore, analysis of cellular interactions reveals major alterations in several signaling pathways that are altered in DFUs. These data provide a view of the mechanisms by which diabetes alters healing of foot ulcers and may provide therapeutic avenues for DFU treatments.
