## Supplementary material for "Transcriptional heterogeneity in human diabetic foot wounds": Table 2

### Sheet: Sheet1
Cell numbers by sample (all cells)
	07-D	09-D	10-D	13-D	16-D	19-ND	19B-ND	19C-ND
Blood vessels	1076	746	32	883	293	656	294	252
Lymphatic vessels	74	35	6	265	0	29	47	35
Pericytes	335	159	23	853	360	55	193	124
Macrophages	303	141	39	305	806	44	103	601
Mast cells	14	63	10	337	4	6	83	63
B cells	1	75	3	0	509	0	1	12
T cells	150	330	157	51	421	59	45	390
Cell number of epidermal subtypes by sample
	07-D	09-D	10-D	13-D	16-D	19-ND	19B-ND	19C-ND
Basal 1	1673	51	154	57	44	646	50	322
Differentiating Basal 1	1069	33	53	19	39	574	72	777
Differentiating Basal 2	1088	34	31	4	16	933	20	154
Differentiating Basal 3	1627	0	17	0	2	55	7	42
Spinous	79	12	13	10	7	126	381	481
Migrating	278	266	19	2	13	8	3	27
Basal 2	0	0	7	0	0	3	0	137
Cell Number of immune cell sybtypes by sample
	07-D	09-D	10-D	13-D	16-D	19-ND	19B-ND	19C-ND
B Cells	0	2	0	0	502	0	0	12
Macrophages	304	141	39	304	805	44	102	599
Mast Cells	14	63	10	336	4	6	83	63
Plasma Cells	0	72	3	1	6	0	1	0
T Cells	150	331	157	52	423	59	46	392
