## Supplementary material for "Transcriptional heterogeneity in human diabetic foot wounds": Table 4

### Sheet: MFAP1
	scores	names	logfoldchanges	pvals	pvals_adj
4	34.6023	GAS6	2.55618	2.32933e-262	3.8724e-259
9	31.062	ASPN	2.89238	7.86482e-212	6.53745e-209
12	29.7837	PLAC9	2.13919	6.35948e-195	4.47292e-192
13	29.6373	DPT	2.16791	4.94522e-193	3.22976e-190
15	28.8413	MFAP5	6.2358	6.51622e-183	3.84394e-180
19	27.0634	FNDC1	3.0738	2.6558e-161	1.12946e-158
27	25.5949	ELN	2.64881	1.7381e-144	5.12656e-142
35	24.9745	FGF7	2.06789	1.15665e-137	2.93773e-135
52	21.6404	TAGLN	2.63757	7.48478e-104	1.3419e-101
55	20.9863	IGFBP5	2.59271	8.75377e-98	1.41664e-95
64	19.4755	CXCL12	2.84086	1.77201e-84	2.31463e-82
81	16.9537	PRELP	3.16945	1.80685e-64	1.74825e-62
87	16.3177	AK1	2.83141	7.39244e-60	6.2877e-58
95	14.8888	PDGFRL	2.67122	3.8951e-50	2.57147e-48
110	13.5283	CRTAC1	3.65288	1.0644e-41	5.79306e-40
114	13.2768	APELA	2.21629	3.15668e-40	1.61247e-38
154	9.77367	SFRP4	2.66999	1.46062e-22	3.7462e-21
162	9.38437	AHNAK2	2.3618	6.32933e-21	1.49734e-19
175	8.49431	ZC3H11A	2.67797	1.99114e-17	3.85312e-16
188	7.75277	CRLF1	2.32024	8.99067e-15	1.43341e-13
206	6.92032	SFRP1	2.48217	4.50629e-12	5.81556e-11
213	6.65868	TGFBR3	2.00261	2.7629e-11	3.33719e-10
215	6.65381	COL8A2	2.21932	2.856e-11	3.4451e-10
216	6.64899	THBS3	2.59928	2.95116e-11	3.55347e-10
217	6.61028	FXYD6	2.02872	3.83601e-11	4.58192e-10
218	6.44805	NPDC1	2.03469	1.133e-10	1.29657e-09
219	6.4073	PODN	2.4231	1.48124e-10	1.67724e-09
226	6.31402	PRUNE2	3.97494	2.71887e-10	2.98798e-09
229	6.21873	C1QTNF3	4.23911	5.0119e-10	5.34106e-09
237	5.9687	SCO2	2.96145	2.39158e-09	2.37948e-08
246	5.68796	FABP3	2.47553	1.28565e-08	1.17495e-07
247	5.60882	GPC3	3.41427	2.03714e-08	1.81546e-07
248	5.53439	ANK2	2.15186	3.12305e-08	2.72477e-07
264	5.23146	PLA2G2A	4.35766	1.68177e-07	1.35006e-06
285	4.78573	PTGIS	3.48419	1.70369e-06	1.21891e-05
292	4.60365	CHI3L2	2.02193	4.1516e-06	2.81499e-05
295	4.56777	PALM	2.60945	4.92948e-06	3.29841e-05
318	4.1104	ATG9A	3.30853	3.94978e-05	0.000232249
330	3.97552	ACAN	6.98228	7.02246e-05	0.000398201
347	3.75653	ST6GALNAC6	2.02363	0.000172286	0.000916669
349	3.74537	GALNT16	4.17541	0.000180131	0.000953418
355	3.648	IGLC3	5.07251	0.000264287	0.00135265
358	3.57811	ABI3BP	2.03859	0.000346089	0.00173586
363	3.4704	IGKC	3.18197	0.000519687	0.00251882
372	3.34061	BACH2	2.73149	0.000835931	0.00388875
373	3.32597	SORCS2	2.53199	0.000881122	0.00408547
376	3.23634	EPHB2	2.86918	0.00121075	0.00543469
377	3.22558	PKDCC	3.66639	0.00125718	0.00562514
396	3.00517	SLC25A4	2.77541	0.00265432	0.0111508
401	2.96481	CNN1	2.26147	0.00302866	0.0125818
402	2.96142	ADAMTSL4	2.24757	0.00306224	0.0127155
413	2.86073	CCL11	2.3323	0.00422671	0.0169829
420	2.75963	CILP2	4.88466	0.00578678	0.0224439
426	2.67812	CLN3	2.96478	0.00740365	0.0279732
434	2.63909	FOXP4	2.12409	0.00831285	0.0310302
435	2.62613	LIMS2	2.48494	0.00863622	0.0321111
445	2.54949	ABCF2	2.68419	0.0107882	0.0392214

### Sheet: MFAP1 david
Category	Term	Count	%	PValue	Genes	List Total	Pop Hits	Pop Total	Fold Enrichment	Bonferroni	Benjamini	FDR
GOTERM_BP_DIRECT	GO:0030198~extracellular matrix organization	6	10.5263	0.00034283	MFAP5, ACAN, ADAMTSL4, ABI3BP, ELN, COL8A2	53	196	16792	9.69888	0.179223	0.19747	0.19747
GOTERM_BP_DIRECT	GO:0007155~cell adhesion	6	10.5263	0.0135191	ACAN, CXCL12, CCL11, DPT, GAS6, THBS3	53	459	16792	4.14157	0.999606	1	1
GOTERM_BP_DIRECT	GO:0008285~negative regulation of cell proliferation	5	8.77193	0.033947	SFRP4, SFRP1, FABP3, DPT, PODN	53	396	16792	4.00038	1	1	1
GOTERM_BP_DIRECT	GO:0006508~proteolysis	5	8.77193	0.0686577	ACAN, SFRP1, IGKC, ADAMTSL4, IGLC3	53	500	16792	3.1683	1	1	1
GOTERM_BP_DIRECT	GO:0072661~protein targeting to plasma membrane	3	5.26316	0.00291483	PALM, ANK2, GAS6	53	26	16792	36.5573	0.813886	0.839471	0.839471
GOTERM_BP_DIRECT	GO:0030282~bone mineralization	3	5.26316	0.00495253	PKDCC, GPC3, ASPN	53	34	16792	27.9556	0.942717	0.950886	0.950886
GOTERM_BP_DIRECT	GO:0031100~organ regeneration	3	5.26316	0.00930162	TGFBR3, CXCL12, GAS6	53	47	16792	20.2232	0.995405	1	1
GOTERM_BP_DIRECT	GO:0050680~negative regulation of epithelial cell proliferation	3	5.26316	0.0130186	TGFBR3, SFRP1, GPC3	53	56	16792	16.973	0.999473	1	1
GOTERM_BP_DIRECT	GO:0071347~cellular response to interleukin-1	3	5.26316	0.0203981	SFRP1, CCL11, PTGIS	53	71	16792	13.3872	0.999993	1	1
GOTERM_BP_DIRECT	GO:0060021~palate development	3	5.26316	0.0231663	TGFBR3, PKDCC, EPHB2	53	76	16792	12.5065	0.999999	1	1
GOTERM_BP_DIRECT	GO:0006874~cellular calcium ion homeostasis	3	5.26316	0.0336383	CXCL12, CCL11, ANK2	53	93	16792	10.2203	1	1	1
GOTERM_BP_DIRECT	GO:0030336~negative regulation of cell migration	3	5.26316	0.0349721	SFRP1, IGFBP5, PODN	53	95	16792	10.0052	1	1	1
GOTERM_BP_DIRECT	GO:0001501~skeletal system development	3	5.26316	0.0672597	ACAN, PKDCC, PRELP	53	137	16792	6.93789	1	1	1
GOTERM_BP_DIRECT	GO:0018108~peptidyl-tyrosine phosphorylation	3	5.26316	0.0814036	FGF7, PKDCC, EPHB2	53	153	16792	6.21236	1	1	1
GOTERM_BP_DIRECT	GO:0007010~cytoskeleton organization	3	5.26316	0.0887932	CCL11, PALM, ANK2	53	161	16792	5.90367	1	1	1
GOTERM_BP_DIRECT	GO:0090090~negative regulation of canonical Wnt signaling pathway	3	5.26316	0.0906713	SFRP4, SFRP1, GPC3	53	163	16792	5.83123	1	1	1
GOTERM_BP_DIRECT	GO:2000270~negative regulation of fibroblast apoptotic process	2	3.50877	0.0214804	SFRP1, GAS6	53	7	16792	90.5229	0.999996	1	1
GOTERM_BP_DIRECT	GO:1900165~negative regulation of interleukin-6 secretion	2	3.50877	0.0245119	C1QTNF3, GAS6	53	8	16792	79.2075	0.999999	1	1
GOTERM_BP_DIRECT	GO:0060346~bone trabecula formation	2	3.50877	0.0245119	SFRP1, THBS3	53	8	16792	79.2075	0.999999	1	1
GOTERM_BP_DIRECT	GO:0042340~keratan sulfate catabolic process	2	3.50877	0.0365459	ACAN, PRELP	53	12	16792	52.805	1	1	1
GOTERM_BP_DIRECT	GO:0048593~camera-type eye morphogenesis	2	3.50877	0.0484342	COL8A2, EPHB2	53	16	16792	39.6038	1	1	1
GOTERM_BP_DIRECT	GO:0060216~definitive hemopoiesis	2	3.50877	0.0484342	TGFBR3, MFAP5	53	16	16792	39.6038	1	1	1
GOTERM_BP_DIRECT	GO:0007413~axonal fasciculation	2	3.50877	0.0543244	CRTAC1, EPHB2	53	18	16792	35.2034	1	1	1
GOTERM_BP_DIRECT	GO:0045926~negative regulation of growth	2	3.50877	0.057256	IGFBP5, GPC3	53	19	16792	33.3505	1	1	1
GOTERM_BP_DIRECT	GO:0034394~protein localization to cell surface	2	3.50877	0.0659975	FGF7, ANK2	53	22	16792	28.8027	1	1	1
GOTERM_BP_DIRECT	GO:0045880~positive regulation of smoothened signaling pathway	2	3.50877	0.0717809	SFRP1, GPC3	53	24	16792	26.4025	1	1	1
GOTERM_BP_DIRECT	GO:0050871~positive regulation of B cell activation	2	3.50877	0.0775293	IGKC, IGLC3	53	26	16792	24.3716	1	1	1
GOTERM_BP_DIRECT	GO:0031069~hair follicle morphogenesis	2	3.50877	0.0803903	FGF7, IGFBP5	53	27	16792	23.4689	1	1	1
GOTERM_BP_DIRECT	GO:0006910~phagocytosis, recognition	2	3.50877	0.0832427	IGKC, IGLC3	53	28	16792	22.6307	1	1	1
GOTERM_BP_DIRECT	GO:0018146~keratan sulfate biosynthetic process	2	3.50877	0.0832427	ACAN, PRELP	53	28	16792	22.6307	1	1	1
GOTERM_BP_DIRECT	GO:0009314~response to radiation	2	3.50877	0.0832427	CXCL12, CCL11	53	28	16792	22.6307	1	1	1

### Sheet: CRABP1
	scores	names	logfoldchanges	pvals	pvals_adj
0	27.7026	COL18A1	2.26322	6.50473e-169	5.9476e-165
2	24.3639	SPRY1	2.76193	4.12915e-131	1.07871e-127
5	21.8963	IGFBP2	2.10152	2.82052e-106	3.9676e-103
7	20.8074	TMEM176B	2.6597	3.70641e-96	3.7655e-93
8	20.6891	KRTDAP	2.00798	4.34276e-95	4.17979e-92
10	20.645	CALML5	2.90486	1.08278e-94	9.42899e-92
14	19.6544	PTGDS	3.16955	5.29717e-86	3.34032e-83
15	19.1894	IGFBP3	2.16221	4.53773e-82	2.67682e-79
22	18.5318	SPRR2G	6.24759	1.14301e-76	4.64493e-74
23	18.5195	DMKN	2.155	1.4381e-76	5.71706e-74
24	18.1909	TMEM176A	2.5963	6.08908e-74	2.31981e-71
27	17.9434	DIO2	2.66449	5.40679e-72	1.90142e-69
31	17.5179	CNFN	2.95221	1.0463e-68	3.41672e-66
46	15.1446	CRABP1	4.58148	8.22771e-52	1.81277e-49
50	14.8388	MYLIP	2.10361	8.22249e-50	1.70869e-47
54	14.2295	SPRR2E	3.65345	6.00711e-46	1.15634e-43
57	13.8989	PI15	3.78804	6.4318e-44	1.17618e-41
74	12.1707	F10	2.18816	4.45421e-34	5.94556e-32
80	11.7858	SST	4.86161	4.61861e-32	5.78497e-30
93	10.9321	KRT1	5.93606	8.0993e-28	8.66151e-26
100	10.7425	NPTX2	2.53579	6.42817e-27	6.45889e-25
103	10.711	APOD	3.09559	9.03833e-27	8.93426e-25
111	10.252	CRIM1	2.0532	1.15965e-24	1.01467e-22
120	9.93707	MOXD1	2.375	2.87143e-23	2.34419e-21
123	9.8239	SLURP1	6.85217	8.88375e-23	7.06335e-21
142	8.93638	PDGFD	2.34365	4.02133e-19	2.74396e-17
156	8.58227	RSPO4	4.87969	9.30196e-18	5.82551e-16
167	8.18173	KITLG	2.11278	2.79785e-16	1.61401e-14
179	7.78482	PDE3B	2.01631	6.98132e-15	3.71126e-13
181	7.75953	MAP7	2.57156	8.52466e-15	4.47961e-13
182	7.73105	SPRR2D	2.97661	1.06667e-14	5.5573e-13
196	7.45601	CRCT1	2.31308	8.91784e-14	4.3957e-12
197	7.45412	TRABD2A	3.38967	9.04687e-14	4.44732e-12
198	7.44193	SERPINB3	3.34905	9.92239e-14	4.86463e-12
234	6.67302	SAMD5	2.21746	2.50594e-11	9.89764e-10
275	6.06872	SLC40A1	2.11689	1.28938e-09	4.2638e-08
279	6.0328	DIO3OS	3.66869	1.61143e-09	5.29051e-08
280	6.01874	ADAMTS17	2.78407	1.75775e-09	5.72976e-08
300	5.76761	EMID1	2.13929	8.04036e-09	2.43434e-07
317	5.58064	PLXNA4	2.60489	2.3963e-08	6.84705e-07
321	5.55075	EFHD1	3.12175	2.84442e-08	8.05201e-07
342	5.3275	IQGAP2	3.21858	9.95731e-08	2.66212e-06
348	5.27567	TSPAN13	2.60002	1.32275e-07	3.4655e-06
358	5.17561	IL1RL1	2.89878	2.27168e-07	5.80197e-06
374	5.01227	GFRA1	8.31318	5.37919e-07	1.32039e-05
403	4.75467	HS3ST6	2.7225	1.98772e-06	4.49868e-05
428	4.56243	ABCA8	4.10172	5.0564e-06	0.000106161
431	4.55661	ABCA6	2.73391	5.19859e-06	0.000108772
442	4.49156	PENK	2.52596	7.0704e-06	0.000144465
480	4.21543	CLEC2A	2.55821	2.49302e-05	0.000462371
514	3.98801	HEYL	2.3301	6.66307e-05	0.00114089
538	3.8063	SPINK9	6.53885	0.000141064	0.00225492
567	3.65194	CMKLR1	2.20709	0.000260266	0.00389483
581	3.56382	WNT10A	3.99046	0.000365497	0.00524635
602	3.47712	LOR	8.52816	0.000506827	0.00705353
616	3.36874	LINC00473	2.07862	0.000755136	0.0101655
621	3.35622	CP	5.47343	0.000790161	0.0105781
663	3.16865	NAV2	2.24653	0.00153146	0.0190516
667	3.14782	DEFB1	2.20347	0.00164493	0.0202837
679	3.11361	PROK1	5.02082	0.00184811	0.0224263
682	3.11068	TTR	2.01853	0.00186657	0.0225903
710	3.00353	EGLN3	2.84515	0.00266864	0.0309261
713	2.99754	LINC00327	3.61345	0.0027217	0.0313812
720	2.98186	CDSN	4.95423	0.00286504	0.0327456
752	2.87582	SLC46A3	2.27985	0.00402976	0.0439691
771	2.82797	PARD6G-AS1	2.61126	0.00468436	0.0498283

### Sheet: CRABP1 david
Category	Term	Count	%	PValue	Genes	List Total	Pop Hits	Pop Total	Fold Enrichment	Bonferroni	Benjamini	FDR
GOTERM_BP_DIRECT	GO:0030216~keratinocyte differentiation	6	9.09091	7.47485e-06	SPRR2E, SPRR2G, CDSN, CRCT1, LOR, SPRR2D	61	76	16792	21.7325	0.00259042	0.00259377	0.00259377
GOTERM_BP_DIRECT	GO:0031424~keratinization	5	7.57576	2.54775e-05	SPRR2E, SPRR2G, CNFN, LOR, SPRR2D	61	48	16792	28.6749	0.00880185	0.00346934	0.00346934
GOTERM_BP_DIRECT	GO:0018149~peptide cross-linking	5	7.57576	2.99943e-05	SPRR2E, SPRR2G, CRCT1, LOR, SPRR2D	61	50	16792	27.5279	0.0103542	0.00346934	0.00346934
GOTERM_BP_DIRECT	GO:0008544~epidermis development	5	7.57576	0.000240255	SPRR2E, SPRR2G, CDSN, CALML5, SPRR2D	61	85	16792	16.1929	0.0799971	0.0208421	0.0208421
GOTERM_BP_DIRECT	GO:0030335~positive regulation of cell migration	4	6.06061	0.028076	SERPINB3, COL18A1, F10, PDGFD	61	184	16792	5.98432	0.999949	1	1
GOTERM_BP_DIRECT	GO:0001525~angiogenesis	4	6.06061	0.0455029	COL18A1, PDE3B, APOD, PROK1	61	223	16792	4.93773	1	1	1
GOTERM_BP_DIRECT	GO:0007399~nervous system development	4	6.06061	0.0831207	MYLIP, CRIM1, GFRA1, NAV2	61	287	16792	3.83664	1	1	1
GOTERM_BP_DIRECT	GO:0042493~response to drug	4	6.06061	0.09482	COL18A1, SST, IGFBP2, APOD	61	304	16792	3.62209	1	1	1
GOTERM_BP_DIRECT	GO:0071560~cellular response to transforming growth factor beta stimulus	3	4.54545	0.0132568	WNT10A, PDGFD, PENK	61	49	16792	16.8538	0.990254	0.920019	0.920019
GOTERM_BP_DIRECT	GO:0006869~lipid transport	3	4.54545	0.0302165	ABCA6, APOD, ABCA8	61	76	16792	10.8663	0.999976	1	1
GOTERM_BP_DIRECT	GO:0001558~regulation of cell growth	3	4.54545	0.0332015	IGFBP3, IGFBP2, CRIM1	61	80	16792	10.323	0.999992	1	1
GOTERM_BP_DIRECT	GO:0044267~cellular protein metabolic process	3	4.54545	0.0665868	TTR, IGFBP3, IGFBP2	61	118	16792	6.99861	1	1	1
GOTERM_BP_DIRECT	GO:2001199~negative regulation of dendritic cell differentiation	2	3.0303	0.0177405	TMEM176B, TMEM176A	61	5	16792	110.111	0.997993	1	1
GOTERM_BP_DIRECT	GO:0043567~regulation of insulin-like growth factor receptor signaling pathway	2	3.0303	0.0247498	IGFBP3, IGFBP2	61	7	16792	78.6511	0.999833	1	1
GOTERM_BP_DIRECT	GO:0010466~negative regulation of peptidase activity	2	3.0303	0.0590648	SERPINB3, PI15	61	17	16792	32.3857	1	1	1
GOTERM_BP_DIRECT	GO:0048662~negative regulation of smooth muscle cell proliferation	2	3.0303	0.0986784	IGFBP3, APOD	61	29	16792	18.9847	1	1	1

### Sheet: BMP4
	scores	names	logfoldchanges	pvals	pvals_adj
0	37.506	CPE	3.49275	7.35828e-308	1.34561e-303
1	31.821	C12orf75	2.36863	3.31986e-222	6.74559e-219
3	27.8004	CYR61	2.38486	4.28685e-170	6.5328e-167
5	27.5578	DNAJB1	2.21353	3.56439e-167	4.65585e-164
6	27.2709	CACNA2D3	2.88261	9.39763e-164	1.1457e-160
7	26.8157	HSPA1B	2.20571	2.12164e-158	2.42491e-155
8	26.6145	RND3	2.1444	4.61805e-156	4.96766e-153
14	22.9882	APCDD1	2.04067	6.1195e-117	3.99669e-114
93	16.1667	BMP4	2.9035	8.66425e-59	1.38985e-56
96	15.8406	NKD1	2.84617	1.63306e-56	2.50956e-54
101	15.6966	CCL21	2.22893	1.59631e-55	2.35417e-53
134	14.8924	TIPARP	2.56909	3.69375e-50	4.1696e-48
218	13.019	MIR222HG	2.39003	9.54513e-39	6.84517e-37
264	12.3577	PLPP4	2.7153	4.42404e-35	2.67889e-33
477	10.4756	METTL15	2.45099	1.11856e-25	3.89619e-24
639	9.66413	LRRN3	2.79232	4.28239e-22	1.13168e-20
641	9.65837	GUCY1A2	2.63314	4.53016e-22	1.1937e-20
656	9.59918	GDNF	2.51263	8.05862e-22	2.07561e-20
1203	7.8108	TPSB2	2.15873	5.68259e-15	8.21482e-14
1298	7.60106	LINC00960	2.19205	2.93721e-14	3.94367e-13
1326	7.53887	LAMP5	3.05851	4.74061e-14	6.23232e-13
1335	7.51757	PLPPR4	2.96653	5.5804e-14	7.2892e-13
1362	7.45591	CACNA1G	2.20448	8.92507e-14	1.14215e-12
1639	6.90441	DYSF	2.34908	5.04141e-12	5.34757e-11
1911	6.32179	TPSAB1	2.40914	2.58544e-10	2.35575e-09
2020	6.10736	ZBTB2	2.01238	1.01294e-09	8.74583e-09
2143	5.92543	HEY2	2.15151	3.11484e-09	2.53837e-08
2354	5.59743	ADAMTS9	2.18353	2.17549e-08	1.61654e-07
2450	5.45248	THSD4	2.87675	4.96722e-08	3.55104e-07
2453	5.44818	CPNE7	3.09659	5.08885e-08	3.63373e-07
2562	5.30817	LINC00623	2.05262	1.10729e-07	7.57541e-07
2614	5.22924	MID1	2.0564	1.70205e-07	1.1418e-06
2699	5.12026	FRZB	2.85451	3.05119e-07	1.98284e-06
2845	4.92581	LRRC17	2.99575	8.40104e-07	5.17969e-06
3069	4.66577	TFF3	2.65867	3.07469e-06	1.75984e-05
3548	4.08698	SNAP25	2.23139	4.37033e-05	0.000216762
3575	4.0614	FPR1	2.01941	4.87788e-05	0.000240177
3597	4.04335	ST8SIA1	2.20176	5.26926e-05	0.00025792
4091	3.58557	TNN	2.5039	0.000336348	0.00144861
4217	3.46612	ANGPT2	2.37304	0.000528018	0.00220756
4283	3.42167	SPESP1	2.04095	0.000622371	0.00256162
4401	3.30232	NR2F1	2.33535	0.000958876	0.00384202
4469	3.24387	COX4I2	2.05878	0.00117919	0.0046514
4511	3.20697	CTSG	2.42342	0.00134143	0.00524385
4564	3.16351	FAM155A	2.81903	0.00155881	0.00602373
4572	3.15895	MIR181A1HG	2.20206	0.00158339	0.00610515
4577	3.152	GALNT14	3.76754	0.00162157	0.00624681
4623	3.11498	HTR2A	2.85745	0.00183958	0.0070172
4923	2.86102	FSIP1	2.83916	0.00422275	0.0151089
5287	2.60624	AC019117.2	4.64028	0.00915416	0.03047
5384	2.53494	SLC8A1	2.40778	0.0112467	0.0367658
5546	2.42332	CRYGS	2.75281	0.0153793	0.048759

### Sheet: BMP4 david
Category	Term	Count	%	PValue	Genes	List Total	Pop Hits	Pop Total	Fold Enrichment	Bonferroni	Benjamini	FDR
GOTERM_BP_DIRECT	GO:0007165~signal transduction	7	13.7255	0.0737337	GUCY1A2, PLPP4, ANGPT2, GDNF, PLPPR4, NR2F1, FPR1	44	1161	16792	2.30099	1	1	1
GOTERM_BP_DIRECT	GO:0006508~proteolysis	5	9.80392	0.0384255	TPSB2, CTSG, TPSAB1, ADAMTS9, THSD4	44	500	16792	3.81636	1	1	1
GOTERM_BP_DIRECT	GO:0016055~Wnt signaling pathway	4	7.84314	0.0120983	FRZB, CPE, APCDD1, NKD1	44	187	16792	8.16334	0.998807	1	1
GOTERM_BP_DIRECT	GO:0060548~negative regulation of cell death	3	5.88235	0.00872811	BMP4, CYR61, HSPA1B	44	55	16792	20.8165	0.992155	1	1
GOTERM_BP_DIRECT	GO:0001649~osteoblast differentiation	3	5.88235	0.0290937	BMP4, LRRC17, CYR61	44	104	16792	11.0087	1	1	1
GOTERM_BP_DIRECT	GO:0070588~calcium ion transmembrane transport	3	5.88235	0.0372335	CACNA2D3, SLC8A1, CACNA1G	44	119	16792	9.62108	1	1	1
GOTERM_BP_DIRECT	GO:0070374~positive regulation of ERK1 and ERK2 cascade	3	5.88235	0.0738625	BMP4, CCL21, HTR2A	44	175	16792	6.54234	1	1	1
GOTERM_BP_DIRECT	GO:0003150~muscular septum morphogenesis	2	3.92157	0.0152687	BMP4, HEY2	44	6	16792	127.212	0.999798	1	1
GOTERM_BP_DIRECT	GO:0003337~mesenchymal to epithelial transition involved in metanephros morphogenesis	2	3.92157	0.0177912	BMP4, GDNF	44	7	16792	109.039	0.999951	1	1
GOTERM_BP_DIRECT	GO:0003184~pulmonary valve morphogenesis	2	3.92157	0.0253211	BMP4, HEY2	44	10	16792	76.3273	0.999999	1	1
GOTERM_BP_DIRECT	GO:0090084~negative regulation of inclusion body assembly	2	3.92157	0.0253211	DNAJB1, HSPA1B	44	10	16792	76.3273	0.999999	1	1
GOTERM_BP_DIRECT	GO:0003214~cardiac left ventricle morphogenesis	2	3.92157	0.0253211	HEY2, CPE	44	10	16792	76.3273	0.999999	1	1
GOTERM_BP_DIRECT	GO:0046839~phospholipid dephosphorylation	2	3.92157	0.0278185	PLPP4, PLPPR4	44	11	16792	69.3884	1	1	1
GOTERM_BP_DIRECT	GO:0048745~smooth muscle tissue development	2	3.92157	0.0278185	BMP4, TIPARP	44	11	16792	69.3884	1	1	1
GOTERM_BP_DIRECT	GO:0001759~organ induction	2	3.92157	0.0303096	BMP4, GDNF	44	12	16792	63.6061	1	1	1
GOTERM_BP_DIRECT	GO:0060413~atrial septum morphogenesis	2	3.92157	0.0327945	HEY2, CYR61	44	13	16792	58.7133	1	1	1
GOTERM_BP_DIRECT	GO:0003215~cardiac right ventricle morphogenesis	2	3.92157	0.0327945	BMP4, HEY2	44	13	16792	58.7133	1	1	1
GOTERM_BP_DIRECT	GO:0061036~positive regulation of cartilage development	2	3.92157	0.0402119	BMP4, CYR61	44	16	16792	47.7045	1	1	1
GOTERM_BP_DIRECT	GO:0009948~anterior/posterior axis specification	2	3.92157	0.0426721	BMP4, HEY2	44	17	16792	44.8984	1	1	1
GOTERM_BP_DIRECT	GO:0070509~calcium ion import	2	3.92157	0.0426721	SLC8A1, CACNA1G	44	17	16792	44.8984	1	1	1
GOTERM_BP_DIRECT	GO:0021537~telencephalon development	2	3.92157	0.0426721	BMP4, SLC8A1	44	17	16792	44.8984	1	1	1
GOTERM_BP_DIRECT	GO:0060716~labyrinthine layer blood vessel development	2	3.92157	0.0475738	HEY2, CYR61	44	19	16792	40.1722	1	1	1
GOTERM_BP_DIRECT	GO:0007281~germ cell development	2	3.92157	0.0740985	BMP4, ANGPT2	44	30	16792	25.4424	1	1	1
GOTERM_BP_DIRECT	GO:0030513~positive regulation of BMP signaling pathway	2	3.92157	0.0764737	BMP4, CYR61	44	31	16792	24.6217	1	1	1
GOTERM_BP_DIRECT	GO:0030501~positive regulation of bone mineralization	2	3.92157	0.0859153	BMP4, SLC8A1	44	35	16792	21.8078	1	1	1
GOTERM_BP_DIRECT	GO:0034605~cellular response to heat	2	3.92157	0.0906007	ST8SIA1, HSPA1B	44	37	16792	20.629	1	1	1
GOTERM_BP_DIRECT	GO:2001240~negative regulation of extrinsic apoptotic signaling pathway in absence of ligand	2	3.92157	0.0906007	GDNF, HSPA1B	44	37	16792	20.629	1	1	1
GOTERM_BP_DIRECT	GO:0045597~positive regulation of cell differentiation	2	3.92157	0.0906007	GDNF, CYR61	44	37	16792	20.629	1	1	1
GOTERM_BP_DIRECT	GO:0051209~release of sequestered calcium ion into cytosol	2	3.92157	0.0999012	CCL21, HTR2A	44	41	16792	18.6164	1	1	1

### Sheet: Inflam 1
	scores	names	logfoldchanges	pvals	pvals_adj
0	27.9145	CXCL8	4.83415	1.77676e-171	3.24916e-167
1	26.217	MT2A	3.10408	1.70299e-151	1.55713e-147
3	22.8077	MT1E	2.31336	3.84093e-115	1.00342e-111
4	21.8519	IL24	2.97573	7.45382e-106	1.36308e-102
5	21.3853	IL32	3.30034	1.83216e-101	3.04589e-98
6	20.8796	NAMPT	2.06523	8.20618e-97	1.25055e-93
7	20.564	PDLIM4	2.10939	5.76178e-94	7.02438e-91
10	19.7151	MMP1	3.65516	1.60029e-86	1.54023e-83
11	19.1133	INHBA	2.01707	1.95571e-81	1.70305e-78
13	18.7118	CXCL1	3.8797	3.96598e-78	3.1533e-75
14	18.4958	IL11	2.76603	2.23029e-76	1.69939e-73
16	17.8433	IL6	2.63661	3.25627e-71	2.20752e-68
17	17.8413	CSF3	3.80131	3.38003e-71	2.20752e-68
18	17.8306	MMP3	4.05368	4.09038e-71	2.57934e-68
21	16.8082	CXCL2	2.69684	2.12649e-63	1.11106e-60
22	16.76	TMEM158	2.61359	4.78232e-63	2.42929e-60
25	16.0268	MT1F	2.87006	8.30717e-58	3.7052e-55
34	14.1471	SCG5	2.28797	1.94677e-45	5.93343e-43
40	13.8725	PLAU	2.72888	9.30265e-44	2.43025e-41
41	13.8177	HAS1	2.7581	1.99304e-43	5.13333e-41
50	12.6763	CXCL3	2.87859	7.99988e-37	1.64375e-34
60	11.6891	BMP2	2.1789	1.44874e-31	2.52316e-29
66	11.5743	C15orf48	2.34197	5.56034e-31	9.07874e-29
67	11.5212	CCL3	3.02434	1.03208e-30	1.67024e-28
84	10.6073	IL1B	3.81575	2.75559e-26	3.67821e-24
113	9.62559	APOE	2.71015	6.23506e-22	6.47844e-20
120	9.48821	RRAD	2.01239	2.3504e-21	2.34874e-19
121	9.47771	IL7R	4.27507	2.59933e-21	2.5694e-19
125	9.31526	CHI3L1	2.43468	1.21657e-20	1.15872e-18
140	8.82763	CXCL5	4.30653	1.06917e-18	9.05178e-17
145	8.75148	CXCL6	4.00364	2.1058e-18	1.73463e-16
146	8.74414	RAB3B	3.13836	2.24718e-18	1.84279e-16
165	8.49227	MT1G	3.90084	2.02637e-17	1.5125e-15
167	8.45626	F3	2.77932	2.76093e-17	2.04409e-15
172	8.3688	CHST11	2.08416	5.82071e-17	4.20725e-15
173	8.36774	CTSS	2.41254	5.87341e-17	4.22862e-15
184	8.20717	S1PR3	2.01027	2.26454e-16	1.551e-14
185	8.16587	EREG	2.4788	3.19125e-16	2.17755e-14
196	7.92889	NRG1	2.94163	2.21111e-15	1.43385e-13
202	7.86753	C3	2.28219	3.61721e-15	2.28096e-13
206	7.79235	CYP1B1	2.89725	6.57718e-15	4.0626e-13
213	7.61989	KYNU	2.93322	2.53901e-14	1.50262e-12
296	6.79201	TNIP3	4.22663	1.10582e-11	4.92023e-10
301	6.72886	WISP2	2.9741	1.70995e-11	7.49878e-10
316	6.5988	COL10A1	2.1547	4.14503e-11	1.75058e-09
317	6.59303	ADAMTS5	2.03038	4.30949e-11	1.81584e-09
331	6.45817	GNLY	2.46991	1.05974e-10	4.28749e-09
335	6.4291	VCAM1	2.06791	1.28366e-10	5.11422e-09
343	6.36254	GBP1	2.04934	1.98444e-10	7.75416e-09
352	6.31815	SLC22A4	2.05605	2.64712e-10	1.01272e-08
365	6.25043	NR4A3	2.23058	4.09316e-10	1.51829e-08
367	6.20374	POU2F2	2.35632	5.51373e-10	2.03696e-08
503	5.37368	MMP13	5.79271	7.71464e-08	2.12787e-06
537	5.2271	LBP	6.37959	1.72188e-07	4.46638e-06
589	5	CCL20	2.44409	5.73297e-07	1.37765e-05
616	4.89804	IL4I1	4.13344	9.67996e-07	2.22944e-05
675	4.68015	CXCL13	6.37063	2.86659e-06	6.08136e-05
710	4.56572	CYTL1	4.3394	4.97776e-06	0.000101255
745	4.47001	CDKN2A	2.734	7.82163e-06	0.000152002
822	4.2886	CSF2	3.316	1.79801e-05	0.000319226
852	4.19812	EGR3	2.31874	2.69142e-05	0.000461707
889	4.11076	SLAMF8	2.35337	3.94356e-05	0.000649693
936	4.03725	MYEOV	3.41635	5.40808e-05	0.000850874
1014	3.88661	VMO1	3.4383	0.000101655	0.00148019
1103	3.72129	C5AR2	2.58115	0.000198205	0.00267102
1213	3.56462	TNFSF11	4.90729	0.000364389	0.00452451
1244	3.51588	TSPAN15	2.20381	0.000438303	0.00532575
1260	3.50225	SMOC1	2.36074	0.000461347	0.00553223
1327	3.40433	FDCSP	6.32663	0.000663262	0.00758541
1389	3.33331	TGM2	2.40208	0.000858199	0.0094201
1406	3.31788	RARB	3.37601	0.000907045	0.009844
1514	3.16595	RTTN	2.05602	0.00154578	0.0156348
1518	3.16018	STAT4	2.98764	0.00157673	0.0159126
1567	3.10839	PIM2	2.41955	0.00188108	0.0184645
1577	3.09972	HLA-DRB5	2.59726	0.00193707	0.0189125
1708	2.95558	PCDH7	2.17462	0.00312078	0.0282804
1832	2.81684	BIRC5	2.46467	0.00484983	0.041174

### Sheet: Inflam1 david
Category	Term	Count	%	PValue	Genes	List Total	Pop Hits	Pop Total	Fold Enrichment	Bonferroni	Benjamini	FDR
GOTERM_BP_DIRECT	GO:0006955~immune response	20	25.974	5.05736e-15	IL32, CXCL6, CSF3, HLA-DRB5, CXCL8, CSF2, CCL20, IL24, CXCL1, CXCL13, CXCL3, CXCL2, CXCL5, CTSS, C3, IL6, IL1B, CCL3, TNFSF11, IL7R	71	421	16792	11.2355	4.74953e-12	4.70334e-12	4.54151e-12
GOTERM_BP_DIRECT	GO:0006954~inflammatory response	18	23.3766	1.89727e-13	CXCL6, CXCL8, CCL20, C5AR2, IL24, CXCL1, CXCL13, CXCL3, CXCL2, CXCL5, C3, BMP2, IL6, IL1B, TNIP3, CCL3, CHI3L1, S1PR3	71	379	16792	11.2325	1.76456e-10	8.8223e-11	8.51874e-11
GOTERM_BP_DIRECT	GO:0070098~chemokine-mediated signaling pathway	9	11.6883	5.21553e-10	CXCL6, CXCL8, CCL20, CCL3, CXCL1, CXCL13, CXCL3, CXCL2, CXCL5	71	71	16792	29.9798	4.85045e-07	1.61682e-07	1.56118e-07
GOTERM_BP_DIRECT	GO:0007267~cell-cell signaling	12	15.5844	7.5224e-09	CXCL6, IL11, BMP2, CCL20, IL1B, NAMPT, CCL3, INHBA, CXCL13, CXCL5, EREG, WISP2	71	254	16792	11.1736	6.99581e-06	1.74896e-06	1.68878e-06
GOTERM_BP_DIRECT	GO:0006935~chemotaxis	9	11.6883	3.99072e-08	CXCL6, CXCL8, PLAU, CCL20, C5AR2, CCL3, CXCL1, CXCL2, CXCL5	71	122	16792	17.4472	3.7113e-05	7.42273e-06	7.16733e-06
GOTERM_BP_DIRECT	GO:0060326~cell chemotaxis	7	9.09091	2.87014e-07	CXCL6, VCAM1, CCL20, CCL3, CXCL1, CXCL2, CXCL5	71	65	16792	25.47	0.000266887	4.44871e-05	4.29564e-05
GOTERM_BP_DIRECT	GO:0071222~cellular response to lipopolysaccharide	8	10.3896	4.37904e-07	CSF3, IL6, CXCL8, CSF2, CCL20, TNIP3, IL24, LBP	71	113	16792	16.7439	0.000407168	5.81787e-05	5.61768e-05
GOTERM_BP_DIRECT	GO:0008285~negative regulation of cell proliferation	12	15.5844	6.78192e-07	IL6, BMP2, CXCL8, CDKN2A, IL1B, IL24, CYP1B1, RARB, CXCL1, PIM2, INHBA, EREG	71	396	16792	7.16688	0.00063052	7.88398e-05	7.6127e-05
GOTERM_BP_DIRECT	GO:0019221~cytokine-mediated signaling pathway	8	10.3896	1.19267e-06	CSF3, IL6, IL1B, STAT4, TNFSF11, F3, EREG, TGM2	71	131	16792	14.4432	0.00110857	0.000123243	0.000119002
GOTERM_BP_DIRECT	GO:0051897~positive regulation of protein kinase B signaling	7	9.09091	1.32737e-06	CSF3, IL6, CCL3, TNFSF11, CHI3L1, NRG1, F3	71	84	16792	19.7089	0.00123369	0.000123445	0.000119198
GOTERM_BP_DIRECT	GO:0090023~positive regulation of neutrophil chemotaxis	5	6.49351	1.91374e-06	CXCL8, CXCL1, LBP, CXCL3, CXCL2	71	22	16792	53.7516	0.0017782	0.000161798	0.000156231
GOTERM_BP_DIRECT	GO:0008284~positive regulation of cell proliferation	12	15.5844	3.30214e-06	IL11, CSF3, IL6, CSF2, IL24, NAMPT, RARB, BIRC5, NRG1, S1PR3, CXCL5, EREG	71	466	16792	6.09031	0.00306629	0.000255916	0.00024711
GOTERM_BP_DIRECT	GO:0032496~response to lipopolysaccharide	8	10.3896	5.33136e-06	CXCL6, VCAM1, CXCL1, LBP, CXCL13, CXCL3, CXCL2, CXCL5	71	164	16792	11.5369	0.0049459	0.000381397	0.000368274
GOTERM_BP_DIRECT	GO:0045944~positive regulation of transcription from RNA polymerase II promoter	15	19.4805	4.40522e-05	IL11, CSF3, CDKN2A, NRG1, INHBA, POU2F2, BMP2, IL6, NR4A3, IL1B, NAMPT, STAT4, TNFSF11, RARB, CYTL1	71	981	16792	3.61632	0.0401415	0.00292632	0.00282563
GOTERM_BP_DIRECT	GO:0071294~cellular response to zinc ion	4	5.19481	6.40834e-05	MT2A, MT1F, MT1G, MT1E	71	19	16792	49.791	0.0578581	0.00372484	0.00359668
GOTERM_BP_DIRECT	GO:0045926~negative regulation of growth	4	5.19481	6.40834e-05	MT2A, MT1F, MT1G, MT1E	71	19	16792	49.791	0.0578581	0.00372484	0.00359668
GOTERM_BP_DIRECT	GO:0071356~cellular response to tumor necrosis factor	6	7.79221	9.49585e-05	IL6, VCAM1, CXCL8, CCL20, CCL3, CHI3L1	71	110	16792	12.9004	0.0845281	0.00519479	0.00501604
GOTERM_BP_DIRECT	GO:0048661~positive regulation of smooth muscle cell proliferation	5	6.49351	0.000113224	IL6, NR4A3, NAMPT, EREG, TGM2	71	60	16792	19.7089	0.0999492	0.00573547	0.00553812
GOTERM_BP_DIRECT	GO:0045766~positive regulation of angiogenesis	6	7.79221	0.000117176	C3, CXCL8, IL1B, CYP1B1, CHI3L1, F3	71	115	16792	12.3395	0.103252	0.00573547	0.00553812
GOTERM_BP_DIRECT	GO:0030574~collagen catabolic process	5	6.49351	0.000145689	MMP13, MMP1, MMP3, COL10A1, CTSS	71	64	16792	18.4771	0.126722	0.00677456	0.00654145
GOTERM_BP_DIRECT	GO:0030593~neutrophil chemotaxis	5	6.49351	0.000164226	CXCL8, CCL20, IL1B, CCL3, CXCL3	71	66	16792	17.9172	0.141649	0.00727286	0.00702262
GOTERM_BP_DIRECT	GO:0071347~cellular response to interleukin-1	5	6.49351	0.000217959	IL6, CXCL8, CCL20, CCL3, CHI3L1	71	71	16792	16.6554	0.183497	0.00921374	0.00889671
GOTERM_BP_DIRECT	GO:0007165~signal transduction	15	19.4805	0.000263361	CXCL6, CXCL8, RRAD, CCL20, CXCL1, CXCL5, WISP2, C3, PLAU, IL1B, SMOC1, NAMPT, RARB, CYTL1, IL7R	71	1161	16792	3.05565	0.217263	0.0106489	0.0102825
GOTERM_BP_DIRECT	GO:0022617~extracellular matrix disassembly	5	6.49351	0.000283329	ADAMTS5, MMP13, MMP1, MMP3, CTSS	71	76	16792	15.5597	0.231668	0.010979	0.0106012
GOTERM_BP_DIRECT	GO:0007186~G-protein coupled receptor signaling pathway	13	16.8831	0.000309839	CXCL6, CXCL8, CCL20, CXCL1, CXCL13, CXCL3, CXCL2, CXCL5, C3, CCL3, S1PR3, APOE, TGM2	71	899	16792	3.42001	0.250385	0.011526	0.0111294
GOTERM_BP_DIRECT	GO:0042060~wound healing	5	6.49351	0.000344926	IL6, CCL20, IL24, NRG1, EREG	71	80	16792	14.7817	0.274458	0.0123378	0.0119132
GOTERM_BP_DIRECT	GO:0002548~monocyte chemotaxis	4	5.19481	0.000708838	IL6, CCL20, CCL3, TNFSF11	71	42	16792	22.5245	0.482866	0.0244155	0.0235754
GOTERM_BP_DIRECT	GO:0010628~positive regulation of gene expression	7	9.09091	0.000774901	IL6, BMP2, CSF2, IL1B, CCL3, INHBA, IL7R	71	262	16792	6.31889	0.513704	0.0257378	0.0248522
GOTERM_BP_DIRECT	GO:0070374~positive regulation of ERK1 and ERK2 cascade	6	7.79221	0.000813046	IL6, BMP2, CCL20, C5AR2, CCL3, CHI3L1	71	175	16792	8.10881	0.530666	0.0260736	0.0251764
GOTERM_BP_DIRECT	GO:0002446~neutrophil mediated immunity	3	3.8961	0.000919551	CXCL6, IL6, CXCL5	71	11	16792	64.5019	0.574961	0.0285061	0.0275252
GOTERM_BP_DIRECT	GO:0042127~regulation of cell proliferation	6	7.79221	0.00104287	CXCL6, CHST11, PLAU, CXCL13, CXCL3, CXCL2	71	185	16792	7.6705	0.62106	0.0312862	0.0302097
GOTERM_BP_DIRECT	GO:0071407~cellular response to organic cyclic compound	4	5.19481	0.00190828	BMP2, IL1B, CCL3, CYP1B1	71	59	16792	16.0344	0.830753	0.0554593	0.053551
GOTERM_BP_DIRECT	GO:0071276~cellular response to cadmium ion	3	3.8961	0.00223733	MT1F, MT1G, MT1E	71	17	16792	41.7365	0.87545	0.0630521	0.0608826
GOTERM_BP_DIRECT	GO:0002690~positive regulation of leukocyte chemotaxis	3	3.8961	0.00251023	CXCL6, IL6, CXCL5	71	18	16792	39.4178	0.903427	0.0686623	0.0662997
GOTERM_BP_DIRECT	GO:0042742~defense response to bacterium	5	6.49351	0.00314562	CXCL6, ADAMTS5, GNLY, CCL20, CXCL13	71	145	16792	8.15542	0.946605	0.0835837	0.0807077
GOTERM_BP_DIRECT	GO:0060333~interferon-gamma-mediated signaling pathway	4	5.19481	0.00323759	MT2A, HLA-DRB5, VCAM1, GBP1	71	71	16792	13.3243	0.950996	0.0836378	0.08076
GOTERM_BP_DIRECT	GO:0046427~positive regulation of JAK-STAT cascade	3	3.8961	0.0037494	IL6, IL24, CYP1B1	71	22	16792	32.251	0.969606	0.0942418	0.0909991
GOTERM_BP_DIRECT	GO:0035924~cellular response to vascular endothelial growth factor stimulus	3	3.8961	0.00409547	VCAM1, EGR3, MT1G	71	23	16792	30.8487	0.977998	0.100231	0.0967824
GOTERM_BP_DIRECT	GO:0050731~positive regulation of peptidyl-tyrosine phosphorylation	4	5.19481	0.0048557	IL11, CSF3, IL6, NRG1	71	82	16792	11.5369	0.989185	0.11579	0.111806
GOTERM_BP_DIRECT	GO:0010575~positive regulation of vascular endothelial growth factor production	3	3.8961	0.00562115	C3, IL1B, CYP1B1	71	27	16792	26.2786	0.994713	0.130692	0.126195
GOTERM_BP_DIRECT	GO:0031663~lipopolysaccharide-mediated signaling pathway	3	3.8961	0.00783746	IL1B, CCL3, LBP	71	32	16792	22.1725	0.999336	0.177777	0.17166
GOTERM_BP_DIRECT	GO:0043065~positive regulation of apoptotic process	6	7.79221	0.008273	IL6, BMP2, CDKN2A, CYP1B1, RARB, TGM2	71	300	16792	4.73014	0.999559	0.183188	0.176885
GOTERM_BP_DIRECT	GO:0051091~positive regulation of sequence-specific DNA binding transcription factor activity	4	5.19481	0.00960318	IL6, IL1B, TNFSF11, CYTL1	71	105	16792	9.00979	0.999873	0.207697	0.20055
GOTERM_BP_DIRECT	GO:2001240~negative regulation of extrinsic apoptotic signaling pathway in absence of ligand	3	3.8961	0.0103837	CSF2, IL1B, NRG1	71	37	16792	19.1762	0.999939	0.219474	0.211922
GOTERM_BP_DIRECT	GO:0043066~negative regulation of apoptotic process	7	9.09091	0.0116529	IL6, EGR3, CHST11, RARB, BIRC5, PIM2, TGM2	71	455	16792	3.63857	0.999982	0.240828	0.232541
GOTERM_BP_DIRECT	GO:1901215~negative regulation of neuron death	3	3.8961	0.0120639	CSF3, IL6, APOE	71	40	16792	17.738	0.999987	0.243901	0.235509
GOTERM_BP_DIRECT	GO:0045740~positive regulation of DNA replication	3	3.8961	0.0132457	IL6, CSF2, EREG	71	42	16792	16.8934	0.999996	0.262096	0.253078
GOTERM_BP_DIRECT	GO:0032755~positive regulation of interleukin-6 production	3	3.8961	0.0151088	IL6, IL1B, LBP	71	45	16792	15.7671	0.999999	0.292732	0.28266
GOTERM_BP_DIRECT	GO:0006508~proteolysis	7	9.09091	0.0178013	C3, ADAMTS5, MMP13, PLAU, MMP1, MMP3, CTSS	71	500	16792	3.3111	1	0.337861	0.326236
GOTERM_BP_DIRECT	GO:0019722~calcium-mediated signaling	3	3.8961	0.0191494	CXCL8, CCL3, TNFSF11	71	51	16792	13.9122	1	0.356178	0.343923
GOTERM_BP_DIRECT	GO:0010828~positive regulation of glucose transport	2	2.5974	0.0206726	C3, NR4A3	71	5	16792	94.6028	1	0.369722	0.357001
GOTERM_BP_DIRECT	GO:0003417~growth plate cartilage development	2	2.5974	0.0206726	MMP13, RARB	71	5	16792	94.6028	1	0.369722	0.357001
GOTERM_BP_DIRECT	GO:0019882~antigen processing and presentation	3	3.8961	0.0220671	RAB3B, HLA-DRB5, CTSS	71	55	16792	12.9004	1	0.387215	0.373892
GOTERM_BP_DIRECT	GO:0000165~MAPK cascade	5	6.49351	0.0237966	CSF2, IL1B, CCL3, NRG1, EREG	71	262	16792	4.51349	1	0.409831	0.395729
GOTERM_BP_DIRECT	GO:0055012~ventricular cardiac muscle cell differentiation	2	2.5974	0.0247563	RARB, NRG1	71	6	16792	78.8357	1	0.418607	0.404203
GOTERM_BP_DIRECT	GO:0042102~positive regulation of T cell proliferation	3	3.8961	0.0259548	IL6, VCAM1, IL1B	71	60	16792	11.8254	1	0.423474	0.408903
GOTERM_BP_DIRECT	GO:0050679~positive regulation of epithelial cell proliferation	3	3.8961	0.0259548	IL6, NR4A3, C5AR2	71	60	16792	11.8254	1	0.423474	0.408903
GOTERM_BP_DIRECT	GO:0030213~hyaluronan biosynthetic process	2	2.5974	0.0288232	IL1B, HAS1	71	7	16792	67.5734	1	0.462166	0.446263
GOTERM_BP_DIRECT	GO:0045410~positive regulation of interleukin-6 biosynthetic process	2	2.5974	0.0328734	IL1B, EREG	71	8	16792	59.1268	1	0.509538	0.492006
GOTERM_BP_DIRECT	GO:0061469~regulation of type B pancreatic cell proliferation	2	2.5974	0.0328734	NR4A3, BIRC5	71	8	16792	59.1268	1	0.509538	0.492006
GOTERM_BP_DIRECT	GO:0001938~positive regulation of endothelial cell proliferation	3	3.8961	0.0335895	BMP2, EGR3, F3	71	69	16792	10.2829	1	0.512102	0.494481
GOTERM_BP_DIRECT	GO:0033138~positive regulation of peptidyl-serine phosphorylation	3	3.8961	0.0344859	IL11, CSF3, IL6	71	70	16792	10.136	1	0.517289	0.49949
GOTERM_BP_DIRECT	GO:0002544~chronic inflammatory response	2	2.5974	0.036907	VCAM1, CXCL13	71	9	16792	52.5571	1	0.528053	0.509884
GOTERM_BP_DIRECT	GO:0002237~response to molecule of bacterial origin	2	2.5974	0.036907	CXCL8, CXCL2	71	9	16792	52.5571	1	0.528053	0.509884
GOTERM_BP_DIRECT	GO:0071223~cellular response to lipoteichoic acid	2	2.5974	0.036907	CCL20, LBP	71	9	16792	52.5571	1	0.528053	0.509884
GOTERM_BP_DIRECT	GO:0046888~negative regulation of hormone secretion	2	2.5974	0.0409239	IL11, IL6	71	10	16792	47.3014	1	0.567844	0.548305
GOTERM_BP_DIRECT	GO:0033089~positive regulation of T cell differentiation in thymus	2	2.5974	0.0409239	EGR3, IL7R	71	10	16792	47.3014	1	0.567844	0.548305
GOTERM_BP_DIRECT	GO:0030335~positive regulation of cell migration	4	5.19481	0.0415198	BMP2, PLAU, CCL3, F3	71	184	16792	5.14146	1	0.567844	0.548305
GOTERM_BP_DIRECT	GO:0060445~branching involved in salivary gland morphogenesis	2	2.5974	0.0449244	IL6, TGM2	71	11	16792	43.0013	1	0.597069	0.576525
GOTERM_BP_DIRECT	GO:0043410~positive regulation of MAPK cascade	3	3.8961	0.0449407	IL11, IL6, BMP2	71	81	16792	8.75952	1	0.597069	0.576525
GOTERM_BP_DIRECT	GO:0009435~NAD biosynthetic process	2	2.5974	0.0489083	KYNU, NAMPT	71	12	16792	39.4178	1	0.64063	0.618587
GOTERM_BP_DIRECT	GO:0002526~acute inflammatory response	2	2.5974	0.0528759	IL6, VCAM1	71	13	16792	36.3857	1	0.673625	0.650447
GOTERM_BP_DIRECT	GO:0051770~positive regulation of nitric-oxide synthase biosynthetic process	2	2.5974	0.0528759	CCL20, NAMPT	71	13	16792	36.3857	1	0.673625	0.650447
GOTERM_BP_DIRECT	GO:0009887~organ morphogenesis	3	3.8961	0.0564038	BMP2, TNFSF11, EREG	71	92	16792	7.71219	1	0.704658	0.680411
GOTERM_BP_DIRECT	GO:0032461~positive regulation of protein oligomerization	2	2.5974	0.0568272	MMP1, MMP3	71	14	16792	33.7867	1	0.704658	0.680411
GOTERM_BP_DIRECT	GO:0051044~positive regulation of membrane protein ectodomain proteolysis	2	2.5974	0.0607623	IL1B, APOE	71	15	16792	31.5343	1	0.743538	0.717954
GOTERM_BP_DIRECT	GO:0045893~positive regulation of transcription, DNA-templated	6	7.79221	0.0634837	IL6, BMP2, CDKN2A, IL1B, PIM2, INHBA	71	515	16792	2.75542	1	0.766751	0.740369
GOTERM_BP_DIRECT	GO:0048566~embryonic digestive tract development	2	2.5974	0.0646811	CXCL8, RARB	71	16	16792	29.5634	1	0.771198	0.744662
GOTERM_BP_DIRECT	GO:0000082~G1/S transition of mitotic cell cycle	3	3.8961	0.0676079	CDKN2A, PIM2, INHBA	71	102	16792	6.95609	1	0.777841	0.751077
GOTERM_BP_DIRECT	GO:0032722~positive regulation of chemokine production	2	2.5974	0.0685839	IL6, LBP	71	17	16792	27.8244	1	0.777841	0.751077
GOTERM_BP_DIRECT	GO:0030224~monocyte differentiation	2	2.5974	0.0685839	CSF2, MT1G	71	17	16792	27.8244	1	0.777841	0.751077
GOTERM_BP_DIRECT	GO:0048535~lymph node development	2	2.5974	0.0685839	CXCL13, IL7R	71	17	16792	27.8244	1	0.777841	0.751077
GOTERM_BP_DIRECT	GO:0034142~toll-like receptor 4 signaling pathway	2	2.5974	0.0724706	TNIP3, LBP	71	18	16792	26.2786	1	0.812019	0.784079
GOTERM_BP_DIRECT	GO:0000187~activation of MAPK activity	3	3.8961	0.0734647	BMP2, IL1B, NRG1	71	107	16792	6.63104	1	0.813359	0.785372
GOTERM_BP_DIRECT	GO:0035584~calcium-mediated signaling using intracellular calcium source	2	2.5974	0.080196	VCAM1, CCL20	71	20	16792	23.6507	1	0.867236	0.837396
GOTERM_BP_DIRECT	GO:0042326~negative regulation of phosphorylation	2	2.5974	0.080196	CDKN2A, INHBA	71	20	16792	23.6507	1	0.867236	0.837396
GOTERM_BP_DIRECT	GO:0006915~apoptotic process	6	7.79221	0.0874806	CDKN2A, IL1B, IL24, BIRC5, CHI3L1, PIM2	71	567	16792	2.50272	1	0.9285	0.896552
GOTERM_BP_DIRECT	GO:0060999~positive regulation of dendritic spine development	2	2.5974	0.0878581	NRG1, APOE	71	22	16792	21.5006	1	0.9285	0.896552
GOTERM_BP_DIRECT	GO:0007422~peripheral nervous system development	2	2.5974	0.0954572	EGR3, NRG1	71	24	16792	19.7089	1	0.997474	0.963152
GOTERM_BP_DIRECT	GO:0001934~positive regulation of protein phosphorylation	3	3.8961	0.0983803	C3, BMP2, IL1B	71	127	16792	5.58678	1	1	0.966631

### Sheet: Inflam 2
	scores	names	logfoldchanges	pvals	pvals_adj
6	15.7409	IL6	2.76808	7.93417e-56	5.37379e-53
9	15.3294	PHLDA2	2.02728	4.86095e-53	2.77788e-50
21	13.6696	CXCL8	2.69862	1.54231e-42	4.62364e-40
25	13.3494	C11orf96	2.06336	1.19467e-40	3.16623e-38
38	11.6096	C15orf48	2.89094	3.68468e-31	6.54191e-29
55	10.4695	CRADD	2.51976	1.19299e-25	1.51501e-23
62	9.80665	CSF3	2.80403	1.05405e-22	1.12066e-20
66	9.60651	CXCL3	2.78208	7.50523e-22	7.45914e-20
99	8.04801	COL10A1	2.92634	8.41489e-16	5.43756e-14
101	7.98704	CCL20	3.93566	1.38216e-15	8.74588e-14
136	6.43408	CCL26	2.85443	1.24224e-10	4.97087e-09
139	6.25737	TFPI2	2.72632	3.91512e-10	1.49653e-08
146	6.02808	MMP9	3.53405	1.65919e-09	5.75894e-08
166	5.20436	LIF	3.66859	1.94667e-07	4.93058e-06
190	4.62921	BCL2A1	2.92362	3.67067e-06	7.29626e-05
197	4.4544	SERPINB2	3.32281	8.41294e-06	0.00015354
209	4.1816	CXCL6	2.27558	2.8947e-05	0.000468454
211	4.15615	IL33	4.46369	3.23652e-05	0.000519178
212	4.14977	CSF2	3.34805	3.3281e-05	0.000531537
233	3.75983	TRIB3	2.18714	0.000170027	0.00226624
240	3.63723	PTPRN	3.07863	0.000275587	0.00349491
267	3.13598	SLC7A11	2.55439	0.00171278	0.0170042
278	2.98955	CXCL5	2.10731	0.00279386	0.0257646

### Sheet: Inflam 2 david
Category	Term	Count	%	PValue	Genes	List Total	Pop Hits	Pop Total	Fold Enrichment	Bonferroni	Benjamini	FDR
GOTERM_BP_DIRECT	GO:0006955~immune response	10	43.4783	8.09252e-10	CXCL6, CSF3, IL6, CXCL8, CSF2, CCL20, LIF, CXCL3, CXCL5, CCL26	22	421	16792	18.13	2.34683e-07	2.34683e-07	2.23354e-07
GOTERM_BP_DIRECT	GO:0070098~chemokine-mediated signaling pathway	6	26.087	2.26091e-08	CXCL6, CXCL8, CCL20, CXCL3, CXCL5, CCL26	22	71	16792	64.5019	6.55661e-06	3.27831e-06	3.12005e-06
GOTERM_BP_DIRECT	GO:0006954~inflammatory response	7	30.4348	5.17479e-06	CXCL6, IL6, CXCL8, CCL20, CXCL3, CXCL5, CCL26	22	379	16792	14.0974	0.00149957	0.00050023	0.000476081
GOTERM_BP_DIRECT	GO:0071222~cellular response to lipopolysaccharide	5	21.7391	1.06519e-05	CSF3, IL6, CXCL8, CSF2, CCL20	22	113	16792	33.7731	0.00308429	0.00077226	0.000734978
GOTERM_BP_DIRECT	GO:0006935~chemotaxis	5	21.7391	1.44249e-05	CXCL6, CXCL8, CCL20, CXCL5, CCL26	22	122	16792	31.2817	0.00417452	0.000836645	0.000796256
GOTERM_BP_DIRECT	GO:0030593~neutrophil chemotaxis	4	17.3913	7.33254e-05	CXCL8, CCL20, CXCL3, CCL26	22	66	16792	46.259	0.0210406	0.00330662	0.00314699
GOTERM_BP_DIRECT	GO:0002446~neutrophil mediated immunity	3	13.0435	8.13736e-05	CXCL6, IL6, CXCL5	22	11	16792	208.165	0.023323	0.00330662	0.00314699
GOTERM_BP_DIRECT	GO:0071347~cellular response to interleukin-1	4	17.3913	9.12171e-05	IL6, CXCL8, CCL20, CCL26	22	71	16792	43.0013	0.0261073	0.00330662	0.00314699
GOTERM_BP_DIRECT	GO:0002690~positive regulation of leukocyte chemotaxis	3	13.0435	0.000225175	CXCL6, IL6, CXCL5	22	18	16792	127.212	0.0632211	0.00725563	0.00690536
GOTERM_BP_DIRECT	GO:0071356~cellular response to tumor necrosis factor	4	17.3913	0.000333808	IL6, CXCL8, CCL20, CCL26	22	110	16792	27.7554	0.0922811	0.00968044	0.00921311
GOTERM_BP_DIRECT	GO:0002548~monocyte chemotaxis	3	13.0435	0.00124445	IL6, CCL20, CCL26	22	42	16792	54.5195	0.3031	0.0328081	0.0312243
GOTERM_BP_DIRECT	GO:0008284~positive regulation of cell proliferation	5	21.7391	0.0024077	CSF3, IL6, CSF2, LIF, CXCL5	22	466	16792	8.18962	0.502955	0.0581861	0.0553771
GOTERM_BP_DIRECT	GO:0060326~cell chemotaxis	3	13.0435	0.00295472	CXCL6, CCL20, CXCL5	22	65	16792	35.228	0.576049	0.0659131	0.062731
GOTERM_BP_DIRECT	GO:0033138~positive regulation of peptidyl-serine phosphorylation	3	13.0435	0.00341773	CSF3, IL6, LIF	22	70	16792	32.7117	0.629476	0.0707957	0.067378
GOTERM_BP_DIRECT	GO:0007267~cell-cell signaling	4	17.3913	0.00371853	CXCL6, CCL20, CXCL5, CCL26	22	254	16792	12.02	0.660534	0.0718915	0.0684209
GOTERM_BP_DIRECT	GO:0007186~G-protein coupled receptor signaling pathway	6	26.087	0.00431567	CXCL6, CXCL8, CCL20, CXCL3, CXCL5, CCL26	22	899	16792	5.09415	0.714711	0.0750405	0.0714179
GOTERM_BP_DIRECT	GO:0042060~wound healing	3	13.0435	0.00443855	IL6, SERPINB2, CCL20	22	80	16792	28.6227	0.724742	0.0750405	0.0714179
GOTERM_BP_DIRECT	GO:0050731~positive regulation of peptidyl-tyrosine phosphorylation	3	13.0435	0.00465769	CSF3, IL6, LIF	22	82	16792	27.9246	0.741765	0.0750405	0.0714179
GOTERM_BP_DIRECT	GO:0019221~cytokine-mediated signaling pathway	3	13.0435	0.011511	CSF3, IL6, PTPRN	22	131	16792	17.4795	0.965179	0.173344	0.164976
GOTERM_BP_DIRECT	GO:0046888~negative regulation of hormone secretion	2	8.69565	0.0124391	IL6, LIF	22	10	16792	152.655	0.973483	0.173344	0.164976
GOTERM_BP_DIRECT	GO:0007165~signal transduction	6	26.087	0.0125525	CXCL6, CXCL8, CRADD, CCL20, CXCL5, CCL26	22	1161	16792	3.94456	0.974351	0.173344	0.164976
GOTERM_BP_DIRECT	GO:0051024~positive regulation of immunoglobulin secretion	2	8.69565	0.0136749	IL33, IL6	22	11	16792	138.777	0.981557	0.18026	0.171558
GOTERM_BP_DIRECT	GO:0032496~response to lipopolysaccharide	3	13.0435	0.0176276	CXCL6, CXCL3, CXCL5	22	164	16792	13.9623	0.994245	0.220992	0.210324
GOTERM_BP_DIRECT	GO:0043066~negative regulation of apoptotic process	4	17.3913	0.018289	IL6, SERPINB2, BCL2A1, MMP9	22	455	16792	6.71009	0.995266	0.220992	0.210324
GOTERM_BP_DIRECT	GO:0070374~positive regulation of ERK1 and ERK2 cascade	3	13.0435	0.0199148	IL6, CCL20, CCL26	22	175	16792	13.0847	0.997072	0.231011	0.219859
GOTERM_BP_DIRECT	GO:0090023~positive regulation of neutrophil chemotaxis	2	8.69565	0.0271716	CXCL8, CXCL3	22	22	16792	69.3884	0.999661	0.303068	0.288437
GOTERM_BP_DIRECT	GO:0045944~positive regulation of transcription from RNA polymerase II promoter	5	21.7391	0.0312517	IL33, CSF3, IL6, PTPRN, LIF	22	981	16792	3.89028	0.9999	0.335667	0.319462
GOTERM_BP_DIRECT	GO:0048247~lymphocyte chemotaxis	2	8.69565	0.0344591	CCL20, CCL26	22	28	16792	54.5195	0.999962	0.356898	0.339668
GOTERM_BP_DIRECT	GO:0042517~positive regulation of tyrosine phosphorylation of Stat3 protein	2	8.69565	0.0464895	IL6, LIF	22	38	16792	40.1722	0.999999	0.450481	0.428734
GOTERM_BP_DIRECT	GO:1901215~negative regulation of neuron death	2	8.69565	0.0488784	CSF3, IL6	22	40	16792	38.1636	1	0.450481	0.428734
GOTERM_BP_DIRECT	GO:0045599~negative regulation of fat cell differentiation	2	8.69565	0.0512616	IL6, TRIB3	22	42	16792	36.3463	1	0.450481	0.428734
GOTERM_BP_DIRECT	GO:0007566~embryo implantation	2	8.69565	0.0512616	LIF, MMP9	22	42	16792	36.3463	1	0.450481	0.428734
GOTERM_BP_DIRECT	GO:0045740~positive regulation of DNA replication	2	8.69565	0.0512616	IL6, CSF2	22	42	16792	36.3463	1	0.450481	0.428734
GOTERM_BP_DIRECT	GO:0032755~positive regulation of interleukin-6 production	2	8.69565	0.0548257	IL33, IL6	22	45	16792	33.9232	1	0.45427	0.43234
GOTERM_BP_DIRECT	GO:0030838~positive regulation of actin filament polymerization	2	8.69565	0.0548257	CSF3, CCL26	22	45	16792	33.9232	1	0.45427	0.43234
GOTERM_BP_DIRECT	GO:0071346~cellular response to interferon-gamma	2	8.69565	0.0689552	CCL20, CCL26	22	57	16792	26.7815	1	0.555472	0.528656
GOTERM_BP_DIRECT	GO:0032092~positive regulation of protein binding	2	8.69565	0.0736201	CSF3, TRIB3	22	61	16792	25.0253	1	0.573339	0.54566
GOTERM_BP_DIRECT	GO:0032436~positive regulation of proteasomal ubiquitin-dependent protein catabolic process	2	8.69565	0.0771042	IL33, TRIB3	22	64	16792	23.8523	1	0.573339	0.54566
GOTERM_BP_DIRECT	GO:0030574~collagen catabolic process	2	8.69565	0.0771042	COL10A1, MMP9	22	64	16792	23.8523	1	0.573339	0.54566
GOTERM_BP_DIRECT	GO:0032868~response to insulin	2	8.69565	0.0805758	IL6, PTPRN	22	67	16792	22.7843	1	0.584174	0.555973
GOTERM_BP_DIRECT	GO:0008285~negative regulation of cell proliferation	3	13.0435	0.0868075	IL6, CXCL8, LIF	22	396	16792	5.78237	1	0.60404	0.57488
GOTERM_BP_DIRECT	GO:0050729~positive regulation of inflammatory response	2	8.69565	0.0874817	IL33, CCL26	22	73	16792	20.9116	1	0.60404	0.57488
GOTERM_BP_DIRECT	GO:0034976~response to endoplasmic reticulum stress	2	8.69565	0.0897727	CXCL8, TRIB3	22	75	16792	20.3539	1	0.605444	0.576215
GOTERM_BP_DIRECT	GO:0043410~positive regulation of MAPK cascade	2	8.69565	0.0966128	IL6, LIF	22	81	16792	18.8462	1	0.636766	0.606026
